# Leaf excision has minimal impact on photosynthetic parameters across crop functional types

**DOI:** 10.1101/2023.04.25.538279

**Authors:** John N. Ferguson, Tamanna Jithesh, Tracy Lawson, Johannes Kromdijk

**Affiliations:** Department of Plant Sciences, University of Cambridge, Cambridge, Cambridgeshire, CB2 3EA, UK; School of Life Sciences, University of Essex, Wivenhoe Park, Colchester, Essex CO4 3SQ, UK; Institute for Genomic Biology, University of Illinois at Urbana-Champaign, Urbana, Illinois, 61801, USA

**Author notes:** Current address: Centre for Crop and Environmental Science, Harper Adams University, Edgmond, Shropshire TF10 8NB, UK. Equal contribution (John N. Ferguson, Tamanna Jithesh).

**Keywords:** Leaf excision, photosynthesis, leaf reflectance, chlorophyll fluorescence, *Solanum lycopersicum*, *Hordeum vulgare*, *Zea mays*

## Abstract

Photosynthesis is increasingly becoming a recognised target for crop improvement. Phenotyping photosynthesis-related traits on field-grown material is a key bottleneck to progress here due to logistical barriers and short measurement days. Many studies attempt to overcome these challenges by phenotyping excised leaf material in the laboratory. To date there are no demonstrated examples of the representative nature of photosynthesis measurements performed on excised leaves relative to intact leaves in crops. Here, we tested whether standardised leaf excision on the day prior to phenotyping impacted a range of common photosynthesis-related traits across crop functional types using tomato (C3-dicot), barley (C3-monocot), and maize (C4-monocot). Potentially constraining aspects of leaf physiology that could be forecasted to impair photosynthesis in excised leaves, namely leaf water potential and abscisic acid accumulation, were not different between intact and excised leaves. We also observed non-significant differences in spectral reflectance and chlorophyll fluorescence traits between the treatments across the three species. However, we did observe some significant differences between gas exchange and photosynthetic capacity associated traits across all three species. This study represents a useful reference for those who perform measurements of this nature and the differences reported should be considered in associated experimental design and statistical analyses.

**Highlight:** Across the main photosynthesis functional types (C_3_-dicot, C_3_-monot, and C_4_-monot) of major crops (tomato, barley, and maize), measurements of photosynthetic parameters demonstrate few, but important, differences when measured on excised relative to intact leaves.
