## supplementary table S1 for "Leaf excision has minimal impact on photosynthetic parameters across crop functional types"

### Sheet: Sheet1
Supplemental Table S1. Reflectance indicies used in this study
Reflectance Indicies	Equation	Reference
Red Edge Normalised Difference Vegetation Index (RE-NDVI)	(750R-705R)/(750R+705R)	He et al (2020) Scientific Reports
Datt index	((719R-726R)/719R-743R)	Datt (1999) Journal of Plant Physiology
Normalised Difference Nitrogen Index (NDNI)	(log(1/1510R)-log(1/1680R))/(log(1/1510R)+log(1/1680R))	Wang et al (2016) Remote Sensing
Moisture Stress Index (MSI)	1600R/820R	Hunt et al (1989) Remote Sensing of the Environment
Leaf Water Index (LWI)	1300R/1450R	Seelig et al (2009) Irrigation Science
